# The NHR-23-regulated putative protease inhibitor *mlt-11* gene is necessary for *C. elegans* cuticle structure and function

**DOI:** 10.1101/2024.05.12.593762

**Authors:** James Matthew Ragle, Ariela Turzo, Anton Jackson, An A. Vo, Vivian T. Pham, Jordan D. Ward

## Abstract

*C. elegans* molting offers a powerful entry point to understanding developmentally programmed apical extracellular matrix remodeling. However, the gene regulatory network controlling this process remains poorly understood. Focusing on targets of NHR-23, a key transcription factor that drives molting, we confirmed the Kunitz family protease inhibitor gene *mlt-11* as an NHR-23 target. Through reporter assays, we identified NHR-23-binding sites that are necessary and sufficient for epithelial expression. We generated a translational fusion and demonstrated that MLT-11 is localized to the cuticle and lined openings to the exterior (vulva, rectum, mouth). We created a set of strains expressing varied levels of MLT-11 by deleting endogenous *cis-*regulatory element sequences. Combined deletion of two *cis-*regulatory elements caused developmental delay, motility defects, and failure of the cuticle barrier. Inactivation of *mlt-11* by RNAi produced even more pronounced defects. *mlt-11* is necessary to pattern every layer of the adult cuticle, suggesting a broad patterning role prior to the formation of the mature cuticle. Together these studies provide an entry point into understanding how individual *cis-*regulatory elements function to coordinate expression of oscillating genes involved in molting and how MLT-11 ensures proper cuticle assembly.
