## Supplementary material for "The NHR-23-regulated putative protease inhibitor *mlt-11* gene is necessary for *C. elegans* cuticle structure and function": Table S1

### Sheet: Sheet1
Table S1. Plasmids used in this study
Plasmid	Cloning approach	Source	Purpose
pJW1841	N/A	Ashley et al., 2021	promoterless NLS-mScarlet (dpi)-tbb-2 3'UTR
pJW1934	Gibson	This study	mlt-11p (-2.8kb) NLS-mScarlet (dpi)-tbb-2 3'UTR reporter for use in extrachromosomal arrays
pJW2172	N/A	Ashley et al., 2021	30xlinker:mNeonGreen (dpi)::3xFLAG::10xlinker plasmid. Used to generate repair templates to edit mlt-11
pJW2229	Gibson	This study	mlt-11p (-2.8kb) mNeonGreen (dpi)-tbb-2 3'UTR cloning intermediate
pJW2242	Gibson	This study	Enhancerless control pes-10 minimal promtoter::mNeonGreen(dpi)::3xFLAG::PEST-tbb-2 3'UTR vector for SapTrap with TGG and GTA connectors
pJW2286	Gibson	Clancy et al., 2023	mlt-11p (-2.8 kb) promoter SapTrap vector with TGG and ATG connectors
pJW2322	Gibson	Clancy et al., 2023	nuc-1::mCherry-tbb-2 3'UTR vector for SapTrap with ATG and GTA connectors. Used for linearizing and cloning in new SapTrap cassettes.
pJW2337	Gibson	This study	mlt-11p (-2.8kb) mNeonGreen (dpi)-tbb-2 3'UTR in RMCE integration vector
pJW2361	Gibson	This study	mNeonGreen(dpi)::3xFLAG::PEST-tbb-2 3'UTR vector for SapTrap with ATG and GTA connectors
pJW2365	Gibson	This study	pes-10 minimal promtoter::mNeonGreen(dpi)::3xFLAG::PEST-tbb-2 3'UTR vector for SapTrap with ATG and GTA connectors
pJW2373	Gibson	This study	mlt-11p NHR-23 peak 1 with TCG and ATG connectors for SapTrap
pJW2374	Gibson	This study	mlt-11p NHR-23 enhancer with TCG and ATG connectors for SapTrap
pJW2375	Gibson	This study	mlt-11p NHR-23 peak 2 with TCG and ATG connectors for SapTrap
pJW2376	Gibson	This study	mlt-11p NHR-23 peak 3 with TCG and ATG connectors for SapTrap
pJW2377	Gibson	This study	mlt-11p NHR-23 peak 4 with TCG and ATG connectors for SapTrap
pJW2378	Gibson	This study	mlt-11p NHR-23 enhancer 2 with TCG and ATG connectors for SapTrap
pJW2449	Gibson	This study	mlt-11 peak 1::pes-10 minimal promtoter::mNeonGreen(dpi)::PEST::3xFLAG::tbb-2 3'UTR vector for rapid RMCE
pJW2450	Gibson	This study	mlt-11 peak 3::pes-10 minimal promtoter::mNeonGreen(dpi)::PEST::3xFLAG::tbb-2 3'UTR vector for rapid RMCE
pJW2451	Gibson	This study	mlt-11p (-5300 to -1977 bp); SapTrap vector with TGG and ATG connectors.
pJW2457	Gibson	This study	mlt-11p (-5.3 kb); SapTrap vector with TGG and ATG connectors.
pJW2458	Gibson	This study	mlt-11 peak 2::pes-10 minimal promtoter::mNeonGreen(dpi)::PEST::3xFLAG::tbb-2 3'UTR vector for rapid RMCE
pJW2459	Gibson	This study	mlt-11 peak 4::pes-10 minimal promtoter::mNeonGreen(dpi)::PEST::3xFLAG::tbb-2 3'UTR vector for rapid RMCE
pJW2463	Gibson	This study	mlt-11p (-5300 to -1977 bp)::mNeonGreen (dpi)::3xFLAG::PEST::tbb-2 3'UTR in rapid RMCE vector
pJW2464	Gibson	This study	mlt-11p (-5.3 kb)::mNeonGreen (dpi)::3xFLAG::PEST::tbb-2 3'UTR in rapid RMCE vector
pJW2494	Gibson	This study	mlt-11 ATAC-seq peak 1::pes-10 minimal promtoter::mNeonGreen(dpi)::PEST::3xFLAG::tbb-2 3'UTR in rapid RMCE vector
pJW2495	Gibson	This study	mlt-11 ATAC-seq peak 2::pes-10 minimal promtoter::mNeonGreen(dpi)::PEST::3xFLAG::tbb-2 3'UTR in rapid RMCE vector
pJW2507	Gibson	This study	Enhancerless control pes-10 minimal promoter::mNeonGreen(dpi)::tbb-2 3'UTR in rapid RMCE vector
pLF3FShC	N/A	Nonet, 2020	Integration vector for RMCE
pNM4216	N/A	Nonet, 2023	Integration vector for rapid RMCE
