## Supplementary material for "The NHR-23-regulated putative protease inhibitor *mlt-11* gene is necessary for *C. elegans* cuticle structure and function": Table S2

### Sheet: Sheet1
Table S2. PCR primers used for knock-ins and genotyping.
Oligo number	Forward primer (5'-3')	Reverse primer (5'-3')	Internal primer (5'-3')	Purpose	Notes
7310, 7311, 7312	AGCCACACACACATTCCTGA	GGCAGCTAAGAGCAATACGC	CGTGGAGAAAGTAGGCCGAG	mlt-11 peak 1 deletion genotyping	Triplex PCR: WT=468 bp, deletion=690 bp. Annealing temp=65ºC
6876, 6877, 6878	TCAATCAGTGTGATCTGGCTAA	TCGTGGAATCGGGAATAGAG	CCTCTGGCGACCTTGACAAC	mlt-11 peak 2 deletion genotyping	Triplex PCR: WT=498 bp, deletion=313 bp. Annealing temp=61ºC
6879, 6880, 6881	TGGTGGCGGCATACTAACAG	CTGAGGAGCATGGCCAGTAG	CCAATTTAGGCCAACCCGAT	mlt-11 peak 3 deletion genotyping	Triplex PCR: WT=366 bp, deletion=219 bp. Annealing temp=61ºC
7169, 7384, 7383	ACGTTTTGGGACTCTGTCGT	AAGCTTTTTTGTGGAGGAGTC	ACCGTCTCAAATCAACTGGG	mlt-11 peak 4 deletion genotyping	Triplex PCR: WT=507 bp, deletion=714 bp. Annealing temp=61ºC
6215, 6216	TCTTCCACACAACTCTCCGC	ATAGTTCTGGGCATGGTCGG		bli-1 genotyping	511 bp in Wt. Tm=62ºC, Primer3Plus
6217, 6218	CAACCACTTCAACTGCTGCCACAACTACCGAAGCTTCCTCCTCTAGCTCGTCCGG	TCATTCACAAAATCGTAACCAGATTCATCTTCTGCACCACCCGAACCTCCTGAAC		bli-1 internal knockin using pJW2332 template	35 bp homology arms, insertion disrupts PAM
6732, 6733	GTCTGGACCACAAGGAGAGC	GCACTTCCAAGCTTGTGACATAAT		rol-6 genotyping	379 bp in Wt, Tm=60ºC, NCBI Primer Blast
6734, 6735	GACGAAGTGCCAGACGTCATCGCAAATTCCAATTGATGGTCTCCAAGGGAGAGGAGG	TTTTATTTTTTGGAAAAATGTCATGAATTTGTCTATGCTCCCTTGTCATCGTCATCC		rol-6 C-term mNeonGreen (dpi)::3xFLAG::linker tagging with RNPs, use pJW2172 template and crRNA #351	35 bp homology arms, insertion disrupts PAM
6870, 6871	GAAAGGAAGAGCCACCACTCCATGTCCAGCCACCAtcctcctctagctcgtccgg	ATACCTCCAAGAAGTACGGTGTTCTGTTGAGAAACaccacccgaacctcctgaac		Amplify mNG::3xFLAG from pJW2332 for internally tagging mlt-11. Use crRNA #134	35 bp homology arms, insertion disrupts PAM
6872, 6873	CACGCAGTGCCAACAACTAC	ACCTGCGTTTGCAACTCAAAA		mlt-11 internal tagging genotyping	383 bp in WT; Tm=59.8ºC; NCBI PrimerBlast
