## Supplementary material for "The NHR-23-regulated putative protease inhibitor *mlt-11* gene is necessary for *C. elegans* cuticle structure and function": Table S3

### Sheet: Sheet1
Table S3. crRNAs used for this study
Number	Target	crRNA sequence (5'-3', PAM not included)
134	mlt-11 exon 7 for knock-in	GTGTTCTGTTGAGAAACTGG
318	bli-1 internal knock-in	AGATTCATCTTCTGCAGCTT
351	rol-6 C-terminus for knock-in	GTCATGAATTTGTCTACAAT
361	mlt-11 peak 2 deletion 5'	AACGGATTCTAAGTGAGAGG
362	mlt-11 peak 2 deletion 3'	ATCGGGAATAGAGGAATGGG
363	mlt-11 peak 3 deletion 5'	TAAGTGGCTAATGAGTATTT
364	mlt-11 peak 3 deletion 3'	TCATTCTTGATAGTGAGATT
410	mlt-11 peak 4 upstream	ATTGAATAATGTTTAATGAG
411	mlt-11 peak 4 downstream	GGAATGTTGTTAAATTGCGG
412	mlt-11 peak 1 5'	ACTGGGGACTATCAGGAGGT
413	mlt-11 peak 1 3'	TTTGGTTTTCTGCATTGACA
