## Supplementary material for "The NHR-23-regulated putative protease inhibitor *mlt-11* gene is necessary for *C. elegans* cuticle structure and function": Table S4

### Sheet: Sheet1
Table S4. Repair oligonucleotides for CRISPR/Cas9-mediated genome editing
Number	Description	Sequence (5'-3')
6886	mlt-11 peak 2 deletion repair template	tattgttatattaccctacccttagcccccctctcgggaagtttattcctctattcccgattccacgacaatcatgtta
6887	mlt-11 peak 3 deletion repair template	ttttttaattttaaagttgttactaattcccgaaaatttggattggtgtgacctttttacagtgatatca
7171	mlt-11 peak 4 deletion repair template	ctaggtctttcaaaattccttcattacccactccggtggaaaaagtgcaaatgatcttcagaagg
7174	mlt-11 peak 1 deletion repair template	tctctgagaaaattatttcacctacctcctgatacatggatataatgttttttatctatgtaatt
